# Pharmacological inhibition of CXCR4 increases the anti-tumor activity of conventional and targeted therapies in B-cell lymphoma models

**DOI:** 10.1101/2025.07.10.664047

**Authors:** Laura Barnabei, Alberto J. Arribas, Luciano Cascione, Francesca Guidetti, Filippo Spriano, Chiara Tarantelli, Samuele Di Cristofano, Stefano Raniolo, Andrea Rinaldi, Anastasios Stathis, Davide Rossi, Emanuele Zucca, Vittorio Limongelli, Johann Zimmermann, Francesco Bertoni

## Abstract

**Background:** CXCR4 is a chemokine receptor frequently implicated in the pathogenesis and treatment resistance of B-cell lymphomas and other tumor types. Thus, CXCR4 targeting is explored using various approaches, including small molecules, antibodies, and short peptides. Here, we investigated the antitumor effects of the CXCR4 pharmacological inhibition with the synthetic peptides SPX5551 and balixafortide, as single agents and in combination, in various B-cell lymphoma models.

**Methods:** Binding modalities were assessed via molecular docking and simulation. In vitro assays evaluated single-agent and combinatorial effects of CXCR4 antagonists with BTK, PI3K, and conventional therapies across 20 lymphoma cell lines, including models with acquired resistance. Transcriptomic analyses and mechanistic studies elucidated the pathways modulated by combined CXCR4 and BTK inhibition.

**Results:** Structural modeling confirmed similar CXCR4 binding modes for SPX5551 and balixafortide. SPX5551 displayed minimal single-agent activity but restored sensitivity to BTK and PI3K inhibitors in resistant marginal zone lymphoma (MZL) models. Across mantle cell lymphoma (MCL), chronic lymphocytic leukemia (CLL), and diffuse large B-cell lymphoma (DLBCL) models, SPX5551 enhanced the efficacy and/or potency of ibrutinib, copanlisib, rituximab, and R-CHOP. In MCL, co-treatment with SPX5551 and ibrutinib synergistically induced apoptosis, inhibited NF-κB and AKT signaling, and led to broader transcriptomic repression of tumor-promoting pathways compared to either agent alone.

**Conclusions:** Although CXCR4 inhibitors alone show limited cytotoxicity, their combination with standard and targeted therapies significantly enhances anti-lymphoma effects, particularly in drug-resistant settings. These findings provide a strong rationale for clinical evaluation of CXCR4 blockade as a combinatorial strategy in B-cell lymphomas.
