## Supplementary Table S2 for "Pharmacological inhibition of CXCR4 increases the anti-tumor activity of conventional and targeted therapies in B-cell lymphoma models"

### Sheet: Table_doses
Histology	Cell line	cell concentration (cells/well)	SPX5551 dose (µM)	Ibrutinib dose (µM)	Rituximab dose (µg/mL)	Copanlisib dose (µM)	R-CHOP dose (0.1*CHOP, g/mL + rituximab, µg/mL)	Idelalisib dose (µM)
MCL	GRANTA-519	20000	0.16-0.8-4-20-100	0.008-0.04-0.2-1-5	0.01-0.1-1-10-100	0.0016-0.008-0.04-0.2-1
	JEKO-1	20000	0.16-0.8-4-20-100	0.008-0.04-0.2-1-5	0.01-0.1-1-10-100	0.0016-0.008-0.04-0.2-1
	JVM2	10000	0.16-0.8-4-20-100	0.008-0.04-0.2-1-5	0.01-0.1-1-10-100	0.0016-0.008-0.04-0.2-1
	MAVER1	10000	0.16-0.8-4-20-100	0.008-0.04-0.2-1-5	0.01-0.1-1-10-100	0.0016-0.008-0.04-0.2-1
	MINO	10000	0.16-0.8-4-20-100	0.008-0.04-0.2-1-5	0.01-0.1-1-10-100	0.0016-0.008-0.04-0.2-1
	REC-1	10000	0.16-0.8-4-20-100	0.008-0.04-0.2-1-5	0.01-0.1-1-10-100	0.0016-0.008-0.04-0.2-1
	SP49	30000	0.16-0.8-4-20-100	0.0016-0.008-0.04-0.2-1	0.01-0.1-1-10-100	0.0016-0.008-0.04-0.2-1
	SP53	30000	0.16-0.8-4-20-100	0.0016-0.008-0.04-0.2-1	0.01-0.1-1-10-100	0.0016-0.008-0.04-0.2-1
	UPN-1	30000	0.16-0.8-4-20-100	0.008-0.04-0.2-1-5	0.01-0.1-1-10-100	0.0016-0.008-0.04-0.2-1
	Z-138	10000	0.16-0.8-4-20-100	0.008-0.04-0.2-1-5	0.01-0.1-1-10-100	0.0016-0.008-0.04-0.2-1
CLL	MEC1	10000	0.16-0.8-4-20-100	0.08-0.4-2-10-50	0.01-0.1-1-10-100
	PCL12	10000	0.16-0.8-4-20-100	0.08-0.4-2-10-50	0.01-0.1-1-10-100
	HG3	10000	0.16-0.8-4-20-100	0.08-0.4-2-10-50	0.01-0.1-1-10-100
DLBCL	OCI-Ly10	10000	0.16-0.8-4-20-100				0.01-0.1-1-10-100
	OCI-Ly19	10000	0.16-0.8-4-20-100				0.01-0.1-1-10-100
	U2932	10000	0.16-0.8-4-20-100				0.01-0.1-1-10-100
	SU-DHL-2	10000	0.16-0.8-4-20-100				0.01-0.1-1-10-100
	SU-DHL-4	10000	0.16-0.8-4-20-100				0.01-0.1-1-10-100
MZL	Karpas1718	20000	0.08-0.4-2-10-50	0.08-0.4-2-10-50		0.008-0.04-0.2-1-5		0.08-0.4-2-10-50
	VL51	10000	0.08-0.4-2-10-50	0.08-0.4-2-10-50		0.008-0.04-0.2-1-5		0.08-0.4-2-10-50
